# Empirical estimates of the mutation rate for an alphabaculovirus

**DOI:** 10.1101/2021.09.07.459225

**Authors:** Dieke Boezen, Ghulam Ali, Manli Wang, Xi Wang, Wopke van der Werf, Just M. Vlak, Mark P. Zwart

**Affiliations:** Department of Microbial Ecology, The Netherlands Institute of Ecology (NIOO-KNAW), Wageningen, The Netherlands; Laboratory of Virology, Wageningen University and Research, Wageningen, The Netherlands; Wuhan Institute of Virology, Chinese Academy of Sciences, Wuhan, PR China; Centre for Crop Systems Analysis, Wageningen University and Research, Wageningen, The Netherlands

## Abstract

Mutation rates are of key importance for understanding evolutionary processes and predicting their outcomes. Empirical estimates of mutation rate are available for a number of RNA viruses, but few are available for DNA viruses, which tend to have larger genomes. Whilst some viruses have very high mutation rates, lower mutation rates are expected for viruses with large genomes to ensure genome integrity. Alphabaculoviruses are insect viruses with large genomes and often have high levels of polymorphism, suggesting high mutation rates despite evidence of proofreading activity by the replication machinery. Here, we report an empirical estimate of the mutation rate per base per strand copying (s/n/r) of Autographa californica multiple nucleopolyhedrovirus (AcMNPV). To avoid biases due to selection, we analyzed mutations that occurred in a stable, non-functional genomic insert after five serial passages in *Spodoptera exigua* larvae. Population bottlenecks, viral mode of replication and thresholds for mutation detection likely affect mutation rate estimates, and we therefore used population genetic models that account for these processes to infer the mutation rate. We estimated a mutation rate of 1×10^−7^ s/n/r. This estimate was not sensitive to different model assumptions or including whole genome data. The rates at which different classes of mutations accumulate provide good evidence for neutrality of mutations occurring within the inserted region. We therefore present a robust approach for mutation rate estimation for viruses with stable genomes, and strong evidence of a much lower alphabaculovirus mutation rate than supposed based on the high levels of polymorphism observed.

**Author Summary:** Virus populations can evolve rapidly, driven by the large number of mutations that occur during virus replication. It is challenging to measure mutation rates because selection will affect which mutations are observed: beneficial mutations are overrepresented in virus populations, while deleterious mutations are selected against and therefore underrepresented. Few mutation rates have been estimated for viruses with large DNA genomes, and there are no estimates for any insect virus. Here, we estimate the mutation rate for an alphabaculovirus, a virus that infects caterpillars and has a large, 134 kilobase pair DNA genome. To ensure that selection did not bias our estimate of mutation rate, we studied which mutations occurred in a large artificial region inserted into the virus genome, where mutations did not affect viral fitness. We deep sequenced evolved virus populations, and compared the distribution of observed mutants to predictions from a simulation model to estimate mutation rate. We found evidence for a relatively low mutation rate, of one mutation in every 10 million bases replicated. This estimate is in line with expectations for a virus with self-correcting replication machinery and a large genome.
