## Supplementary material for "Empirical estimates of the mutation rate for an alphabaculovirus": Appendix 9 dN dS Results AcMNPV Bacmid.xlsx

### Sheet: dN dS no mutational bias
For analyses below, the transition to transversion ratio is assumed to be 1																		For graphing
Whole genome analysis																		Index	Mutation treshold	Index value	L95%	U95%
	Null expectation		Observations			Estimation				dN / dS			One-sample T-tests: test val. = 1					dI/dS (Bacmid insert)	τ = 0.5%	1.74517	0.555367	0.981833
Region	NS or I	S	Data	NS or I	S	pN	pS	dN	dS	Estimate	L95% CI	U95% CI	T	df	P	Note			τ = 1.0%	1.09066
All coding regions	297236	76381	2.0 % threshold	4	3	1.34573e-05	3.92768e-05	1.34574e-05	3.92778e-05	0.342622						S = 0 for some samples			τ = 2.0%	0.727101
	297236	76381	1.0 % threshold	5	6	1.68217e-05	7.85536e-05	1.68218e-05	7.85577e-05	0.214134						S = 0 for some samples		dN/dS (Viral genes)	τ = 0.5%	0.334043	0.123843	0.147757
	297236	76381	0.5 % threshold	13	10	4.37363e-05	0.000130923	4.37376e-05	0.000130934	0.334043	0.2102	0.4818	-5.7168	4	0.004632				τ = 1.0%	0.214134
Intergenic Bacmid	35016	76381	2.0 % threshold	1	3	2.85584e-05	3.92768e-05	2.85589e-05	3.92778e-05	0.727101						S = 0 for some samples			τ = 2.0%	0.342622
	35016	76381	1.0 % threshold	3	6	8.56751e-05	7.85536e-05	8.568e-05	7.85577e-05	1.09066						S = 0 for some samples
	35016	76381	0.5 % threshold	8	10	0.000228467	0.000130923	0.000228502	0.000130934	1.74517	1.1898	2.727	1.6849	4	0.1673

### Sheet: Data per lineage
	Overview per lineage
	Threshold		0.5	1	2
	Lineage	Mutation type	Frequency	Frequency	Frequency
	A	N	3	0	0
		S	3	1	1
		I_virus	12	6	0
		I_bacmid	2	0	0
	B	N	3	1	1
		S	2	2	1
		I_virus	7	0	0
		I_bacmid	2	0	0
	C	N	1	0	0
		S	2	1	1
		I_virus	5	0	0
		I_bacmid	1	1	0
	D	N	3	3	2
		S	2	2	0
		I_virus	1	0	0
		I_bacmid	1	1	0
	E	N	3	1	1
		S	1	0	0
		I_virus	12	0	0
		I_bacmid	2	1	1
